# A Multimodal Atlas of Tumor Metabolism Reveals the Architecture of Gene-Metabolite Co-regulation

**DOI:** 10.1101/2022.11.23.517549

**Authors:** Elisa Benedetti, Eric Minwei Liu, Cerise Tang, Fengshen Kuo, Mustafa Buyukozkan, Tricia Park, Jinsung Park, Fabian Correa, A Ari Hakimi, Andrew Intlekofer, Jan Krumsiek, Ed Reznik

**Author notes:** Correspondence to: Jan Krumsiek, Ed Reznik. Equal contribution (Elisa Benedetti, Eric Minwei Liu, Cerise Tang).

## Abstract

Tumor metabolism is controlled by coordinated changes in metabolite abundance and gene expression, but simultaneous quantification of metabolites and transcripts in primary tissue is rare. To overcome this limitation and study gene-metabolite coregulation in cancer, we assembled the Cancer Atlas of Metabolic Profiles (cAMP) of metabolomic and transcriptomic data from 988 tumor/normal specimens spanning 11 cancer types. Meta-analysis of the cAMP revealed two classes of Gene-Metabolite Interactions (GMIs) that transcended cancer types. The first corresponded to a small number of gene-metabolite pairs engaged in direct enzyme-substrate interactions, identifying putative metabolite-pool-size-controlling genes. A second class of GMIs represented a small number of hub metabolites, including quinolinate and NAD+, which correlated to many genes specifically expressed on immune cell populations. These results provide evidence that gene-metabolite coregulation in human tissue arises, in part, from both mechanistic interactions between genes/metabolites, and from metabolic remodeling in specific immune microenvironments.
