## Supplementary material for "A Multimodal Atlas of Tumor Metabolism Reveals the Architecture of Gene-Metabolite Co-regulation": Table S2

### Sheet: Tumor_vs_Normal
omics	dataset	pathway	numOfTotalItemsInPathway	numOfItemsMeasured	numOfItemsUp	numOfItemsDown
gene	BRCA1	Alanine, aspartate and glutamate metabolism	37	35	8	12
gene	GBM	Alanine, aspartate and glutamate metabolism	37	37	7	17
gene	COAD	Alanine, aspartate and glutamate metabolism	37	36	12	12
gene	PDAC	Alanine, aspartate and glutamate metabolism	37	36	5	9
gene	PRAD	Alanine, aspartate and glutamate metabolism	37	36	10	4
gene	ccRCC3	Alanine, aspartate and glutamate metabolism	37	37	10	17
gene	ccRCC4	Alanine, aspartate and glutamate metabolism	37	37	9	14
metabolite	BRCA1	Alanine, aspartate and glutamate metabolism	28	11	4	2
metabolite	GBM	Alanine, aspartate and glutamate metabolism	28	6	1	2
metabolite	COAD	Alanine, aspartate and glutamate metabolism	28	11	3	3
metabolite	PDAC	Alanine, aspartate and glutamate metabolism	28	13	2	0
metabolite	PRAD	Alanine, aspartate and glutamate metabolism	28	12	0	1
metabolite	ccRCC3	Alanine, aspartate and glutamate metabolism	28	15	7	7
metabolite	ccRCC4	Alanine, aspartate and glutamate metabolism	28	17	5	5
gene	BRCA1	alpha-Linolenic acid metabolism	25	21	5	6
gene	GBM	alpha-Linolenic acid metabolism	25	25	4	7
gene	COAD	alpha-Linolenic acid metabolism	25	23	3	9
gene	PDAC	alpha-Linolenic acid metabolism	25	22	3	10
gene	PRAD	alpha-Linolenic acid metabolism	25	23	1	2
gene	ccRCC3	alpha-Linolenic acid metabolism	25	23	9	10
gene	ccRCC4	alpha-Linolenic acid metabolism	25	23	7	9
metabolite	BRCA1	alpha-Linolenic acid metabolism	44	2	0	0
metabolite	GBM	alpha-Linolenic acid metabolism	44	34	0	27
metabolite	COAD	alpha-Linolenic acid metabolism	44	0	0	0
metabolite	PDAC	alpha-Linolenic acid metabolism	44	2	0	0
metabolite	PRAD	alpha-Linolenic acid metabolism	44	1	0	0
metabolite	ccRCC3	alpha-Linolenic acid metabolism	44	2	2	0
metabolite	ccRCC4	alpha-Linolenic acid metabolism	44	2	0	0
gene	BRCA1	Amino sugar and nucleotide sugar metabolism	48	47	25	6
gene	GBM	Amino sugar and nucleotide sugar metabolism	48	48	22	8
gene	COAD	Amino sugar and nucleotide sugar metabolism	48	48	15	17
gene	PDAC	Amino sugar and nucleotide sugar metabolism	48	47	16	7
gene	PRAD	Amino sugar and nucleotide sugar metabolism	48	47	13	3
gene	ccRCC3	Amino sugar and nucleotide sugar metabolism	48	48	21	13
gene	ccRCC4	Amino sugar and nucleotide sugar metabolism	48	48	21	10
metabolite	BRCA1	Amino sugar and nucleotide sugar metabolism	108	9	6	0
metabolite	GBM	Amino sugar and nucleotide sugar metabolism	108	4	2	0
metabolite	COAD	Amino sugar and nucleotide sugar metabolism	108	13	4	2
metabolite	PDAC	Amino sugar and nucleotide sugar metabolism	108	7	0	0
metabolite	PRAD	Amino sugar and nucleotide sugar metabolism	108	9	1	2
metabolite	ccRCC3	Amino sugar and nucleotide sugar metabolism	108	10	7	1
metabolite	ccRCC4	Amino sugar and nucleotide sugar metabolism	108	13	9	1
gene	BRCA1	Arachidonic acid metabolism	63	60	9	17
gene	GBM	Arachidonic acid metabolism	63	63	12	18
gene	COAD	Arachidonic acid metabolism	63	61	12	23
gene	PDAC	Arachidonic acid metabolism	63	60	16	23
gene	PRAD	Arachidonic acid metabolism	63	59	7	10
gene	ccRCC3	Arachidonic acid metabolism	63	60	20	22
gene	ccRCC4	Arachidonic acid metabolism	63	60	17	22
metabolite	BRCA1	Arachidonic acid metabolism	75	1	1	0
metabolite	GBM	Arachidonic acid metabolism	75	34	0	27
metabolite	COAD	Arachidonic acid metabolism	75	0	0	0
metabolite	PDAC	Arachidonic acid metabolism	75	3	0	0
metabolite	PRAD	Arachidonic acid metabolism	75	1	0	0
metabolite	ccRCC3	Arachidonic acid metabolism	75	2	1	1
metabolite	ccRCC4	Arachidonic acid metabolism	75	5	0	2
gene	BRCA1	Arginine and proline metabolism	51	47	19	13
gene	GBM	Arginine and proline metabolism	51	50	14	17
gene	COAD	Arginine and proline metabolism	51	49	18	14
gene	PDAC	Arginine and proline metabolism	51	48	8	16
gene	PRAD	Arginine and proline metabolism	51	50	11	5
gene	ccRCC3	Arginine and proline metabolism	51	50	14	29
gene	ccRCC4	Arginine and proline metabolism	51	50	10	24
metabolite	BRCA1	Arginine and proline metabolism	78	12	4	4
metabolite	GBM	Arginine and proline metabolism	78	5	1	2
metabolite	COAD	Arginine and proline metabolism	78	15	6	3
metabolite	PDAC	Arginine and proline metabolism	78	14	0	1
metabolite	PRAD	Arginine and proline metabolism	78	17	1	2
metabolite	ccRCC3	Arginine and proline metabolism	78	19	7	9
metabolite	ccRCC4	Arginine and proline metabolism	78	21	9	5
gene	BRCA1	Arginine biosynthesis	22	19	3	9
gene	GBM	Arginine biosynthesis	22	22	2	11
gene	COAD	Arginine biosynthesis	22	21	6	8
gene	PDAC	Arginine biosynthesis	22	22	2	9
gene	PRAD	Arginine biosynthesis	22	21	3	0
gene	ccRCC3	Arginine biosynthesis	22	21	4	13
gene	ccRCC4	Arginine biosynthesis	22	21	2	10
metabolite	BRCA1	Arginine biosynthesis	23	10	2	4
metabolite	GBM	Arginine biosynthesis	23	3	0	2
metabolite	COAD	Arginine biosynthesis	23	9	1	2
metabolite	PDAC	Arginine biosynthesis	23	9	1	1
metabolite	PRAD	Arginine biosynthesis	23	10	1	1
metabolite	ccRCC3	Arginine biosynthesis	23	13	8	5
metabolite	ccRCC4	Arginine biosynthesis	23	14	4	5
gene	BRCA1	Ascorbate and aldarate metabolism	27	12	1	4
gene	GBM	Ascorbate and aldarate metabolism	27	25	2	2
gene	COAD	Ascorbate and aldarate metabolism	27	17	2	8
gene	PDAC	Ascorbate and aldarate metabolism	27	13	2	3
gene	PRAD	Ascorbate and aldarate metabolism	27	14	1	3
gene	ccRCC3	Ascorbate and aldarate metabolism	27	25	3	15
gene	ccRCC4	Ascorbate and aldarate metabolism	27	25	1	12
metabolite	BRCA1	Ascorbate and aldarate metabolism	49	5	1	0
metabolite	GBM	Ascorbate and aldarate metabolism	49	2	0	0
metabolite	COAD	Ascorbate and aldarate metabolism	49	4	1	0
metabolite	PDAC	Ascorbate and aldarate metabolism	49	4	0	0
metabolite	PRAD	Ascorbate and aldarate metabolism	49	5	0	1
metabolite	ccRCC3	Ascorbate and aldarate metabolism	49	8	3	2
metabolite	ccRCC4	Ascorbate and aldarate metabolism	49	9	1	3
gene	BRCA1	beta-Alanine metabolism	30	29	6	14
gene	GBM	beta-Alanine metabolism	30	30	5	10
gene	COAD	beta-Alanine metabolism	30	29	5	15
gene	PDAC	beta-Alanine metabolism	30	29	3	8
gene	PRAD	beta-Alanine metabolism	30	30	6	6
gene	ccRCC3	beta-Alanine metabolism	30	30	5	20
gene	ccRCC4	beta-Alanine metabolism	30	30	5	17
metabolite	BRCA1	beta-Alanine metabolism	32	9	5	1
metabolite	GBM	beta-Alanine metabolism	32	2	0	2
metabolite	COAD	beta-Alanine metabolism	32	9	3	1
metabolite	PDAC	beta-Alanine metabolism	32	7	0	0
metabolite	PRAD	beta-Alanine metabolism	32	11	1	0
metabolite	ccRCC3	beta-Alanine metabolism	32	12	3	7
metabolite	ccRCC4	beta-Alanine metabolism	32	11	4	3
gene	BRCA1	Biosynthesis of unsaturated fatty acids	27	25	4	10
gene	GBM	Biosynthesis of unsaturated fatty acids	27	27	4	8
gene	COAD	Biosynthesis of unsaturated fatty acids	27	26	7	10
gene	PDAC	Biosynthesis of unsaturated fatty acids	27	26	10	5
gene	PRAD	Biosynthesis of unsaturated fatty acids	27	27	4	6
gene	ccRCC3	Biosynthesis of unsaturated fatty acids	27	27	8	13
gene	ccRCC4	Biosynthesis of unsaturated fatty acids	27	27	7	10
metabolite	BRCA1	Biosynthesis of unsaturated fatty acids	74	15	10	1
metabolite	GBM	Biosynthesis of unsaturated fatty acids	74	5	0	5
metabolite	COAD	Biosynthesis of unsaturated fatty acids	74	0	0	0
metabolite	PDAC	Biosynthesis of unsaturated fatty acids	74	14	0	0
metabolite	PRAD	Biosynthesis of unsaturated fatty acids	74	17	1	1
metabolite	ccRCC3	Biosynthesis of unsaturated fatty acids	74	16	9	5
metabolite	ccRCC4	Biosynthesis of unsaturated fatty acids	74	16	6	6
gene	BRCA1	Biotin metabolism	3	3	1	1
gene	GBM	Biotin metabolism	3	3	1	0
gene	COAD	Biotin metabolism	3	3	1	1
gene	PDAC	Biotin metabolism	3	3	0	0
gene	PRAD	Biotin metabolism	3	3	3	0
gene	ccRCC3	Biotin metabolism	3	3	0	2
gene	ccRCC4	Biotin metabolism	3	3	0	1
metabolite	BRCA1	Biotin metabolism	28	2	0	1
metabolite	GBM	Biotin metabolism	28	1	0	1
metabolite	COAD	Biotin metabolism	28	2	0	1
metabolite	PDAC	Biotin metabolism	28	2	0	1
metabolite	PRAD	Biotin metabolism	28	2	0	0
metabolite	ccRCC3	Biotin metabolism	28	3	0	1
metabolite	ccRCC4	Biotin metabolism	28	3	1	1
gene	BRCA1	Butanoate metabolism	28	26	3	10
gene	GBM	Butanoate metabolism	28	28	4	13
gene	COAD	Butanoate metabolism	28	28	3	21
gene	PDAC	Butanoate metabolism	28	26	6	8
gene	PRAD	Butanoate metabolism	28	28	9	2
gene	ccRCC3	Butanoate metabolism	28	28	3	21
gene	ccRCC4	Butanoate metabolism	28	28	3	17
metabolite	BRCA1	Butanoate metabolism	42	7	2	0
metabolite	GBM	Butanoate metabolism	42	5	0	1
metabolite	COAD	Butanoate metabolism	42	6	1	0
metabolite	PDAC	Butanoate metabolism	42	8	0	0
metabolite	PRAD	Butanoate metabolism	42	8	0	0
metabolite	ccRCC3	Butanoate metabolism	42	9	5	2
metabolite	ccRCC4	Butanoate metabolism	42	10	1	2
gene	BRCA1	Caffeine metabolism	5	5	1	0
gene	GBM	Caffeine metabolism	5	5	2	1
gene	COAD	Caffeine metabolism	5	4	0	4
gene	PDAC	Caffeine metabolism	5	3	1	2
gene	PRAD	Caffeine metabolism	5	5	0	0
gene	ccRCC3	Caffeine metabolism	5	5	0	4
gene	ccRCC4	Caffeine metabolism	5	5	0	3
metabolite	BRCA1	Caffeine metabolism	22	2	1	1
metabolite	GBM	Caffeine metabolism	22	0	0	0
metabolite	COAD	Caffeine metabolism	22	1	0	0
metabolite	PDAC	Caffeine metabolism	22	2	0	0
metabolite	PRAD	Caffeine metabolism	22	4	1	0
metabolite	ccRCC3	Caffeine metabolism	22	9	1	4
metabolite	ccRCC4	Caffeine metabolism	22	13	0	7
gene	BRCA1	Citrate cycle (TCA cycle)	30	30	1	16
gene	GBM	Citrate cycle (TCA cycle)	30	30	5	12
gene	COAD	Citrate cycle (TCA cycle)	30	30	5	14
gene	PDAC	Citrate cycle (TCA cycle)	30	30	13	3
gene	PRAD	Citrate cycle (TCA cycle)	30	30	9	0
gene	ccRCC3	Citrate cycle (TCA cycle)	30	30	2	27
gene	ccRCC4	Citrate cycle (TCA cycle)	30	30	2	18
metabolite	BRCA1	Citrate cycle (TCA cycle)	20	6	2	0
metabolite	GBM	Citrate cycle (TCA cycle)	20	5	1	0
metabolite	COAD	Citrate cycle (TCA cycle)	20	7	0	4
metabolite	PDAC	Citrate cycle (TCA cycle)	20	6	1	0
metabolite	PRAD	Citrate cycle (TCA cycle)	20	6	0	0
metabolite	ccRCC3	Citrate cycle (TCA cycle)	20	7	4	2
metabolite	ccRCC4	Citrate cycle (TCA cycle)	20	7	1	3
gene	BRCA1	Cysteine and methionine metabolism	50	47	13	11
gene	GBM	Cysteine and methionine metabolism	50	50	10	8
gene	COAD	Cysteine and methionine metabolism	50	47	18	13
gene	PDAC	Cysteine and methionine metabolism	50	46	11	14
gene	PRAD	Cysteine and methionine metabolism	50	48	9	3
gene	ccRCC3	Cysteine and methionine metabolism	50	49	12	34
gene	ccRCC4	Cysteine and methionine metabolism	50	49	8	26
metabolite	BRCA1	Cysteine and methionine metabolism	63	11	6	2
metabolite	GBM	Cysteine and methionine metabolism	63	7	0	3
metabolite	COAD	Cysteine and methionine metabolism	63	10	3	1
metabolite	PDAC	Cysteine and methionine metabolism	63	12	1	0
metabolite	PRAD	Cysteine and methionine metabolism	63	11	2	0
metabolite	ccRCC3	Cysteine and methionine metabolism	63	16	6	5
metabolite	ccRCC4	Cysteine and methionine metabolism	63	19	8	2
gene	BRCA1	D-Glutamine and D-glutamate metabolism	5	4	0	1
gene	GBM	D-Glutamine and D-glutamate metabolism	5	5	0	5
gene	COAD	D-Glutamine and D-glutamate metabolism	5	5	1	3
gene	PDAC	D-Glutamine and D-glutamate metabolism	5	5	3	1
gene	PRAD	D-Glutamine and D-glutamate metabolism	5	5	1	1
gene	ccRCC3	D-Glutamine and D-glutamate metabolism	5	5	0	3
gene	ccRCC4	D-Glutamine and D-glutamate metabolism	5	5	0	1
metabolite	BRCA1	D-Glutamine and D-glutamate metabolism	13	3	1	1
metabolite	GBM	D-Glutamine and D-glutamate metabolism	13	1	0	1
metabolite	COAD	D-Glutamine and D-glutamate metabolism	13	2	1	1
metabolite	PDAC	D-Glutamine and D-glutamate metabolism	13	3	1	0
metabolite	PRAD	D-Glutamine and D-glutamate metabolism	13	3	0	1
metabolite	ccRCC3	D-Glutamine and D-glutamate metabolism	13	3	3	0
metabolite	ccRCC4	D-Glutamine and D-glutamate metabolism	13	3	1	1
gene	BRCA1	Ether lipid metabolism	49	45	13	13
gene	GBM	Ether lipid metabolism	49	49	10	14
gene	COAD	Ether lipid metabolism	49	46	10	18
gene	PDAC	Ether lipid metabolism	49	46	13	13
gene	PRAD	Ether lipid metabolism	49	45	7	8
gene	ccRCC3	Ether lipid metabolism	49	46	23	14
gene	ccRCC4	Ether lipid metabolism	49	46	19	10
metabolite	BRCA1	Ether lipid metabolism	25	1	0	1
metabolite	GBM	Ether lipid metabolism	25	2	1	0
metabolite	COAD	Ether lipid metabolism	25	1	0	1
metabolite	PDAC	Ether lipid metabolism	25	1	0	1
metabolite	PRAD	Ether lipid metabolism	25	2	0	0
metabolite	ccRCC3	Ether lipid metabolism	25	2	1	1
metabolite	ccRCC4	Ether lipid metabolism	25	2	1	0
gene	BRCA1	Fatty acid biosynthesis	18	16	1	6
gene	GBM	Fatty acid biosynthesis	18	18	3	7
gene	COAD	Fatty acid biosynthesis	18	17	7	3
gene	PDAC	Fatty acid biosynthesis	18	16	5	2
gene	PRAD	Fatty acid biosynthesis	18	17	8	2
gene	ccRCC3	Fatty acid biosynthesis	18	17	1	16
gene	ccRCC4	Fatty acid biosynthesis	18	17	1	11
metabolite	BRCA1	Fatty acid biosynthesis	58	7	1	3
metabolite	GBM	Fatty acid biosynthesis	58	5	0	3
metabolite	COAD	Fatty acid biosynthesis	58	2	0	0
metabolite	PDAC	Fatty acid biosynthesis	58	8	0	0
metabolite	PRAD	Fatty acid biosynthesis	58	8	0	1
metabolite	ccRCC3	Fatty acid biosynthesis	58	6	5	0
metabolite	ccRCC4	Fatty acid biosynthesis	58	7	4	0
gene	BRCA1	Fatty acid degradation	44	41	3	24
gene	GBM	Fatty acid degradation	44	44	15	12
gene	COAD	Fatty acid degradation	44	44	6	27
gene	PDAC	Fatty acid degradation	44	41	8	8
gene	PRAD	Fatty acid degradation	44	44	12	6
gene	ccRCC3	Fatty acid degradation	44	44	2	37
gene	ccRCC4	Fatty acid degradation	44	44	2	30
metabolite	BRCA1	Fatty acid degradation	50	2	1	0
metabolite	GBM	Fatty acid degradation	50	1	0	1
metabolite	COAD	Fatty acid degradation	50	1	0	0
metabolite	PDAC	Fatty acid degradation	50	2	0	0
metabolite	PRAD	Fatty acid degradation	50	4	0	0
metabolite	ccRCC3	Fatty acid degradation	50	3	2	0
metabolite	ccRCC4	Fatty acid degradation	50	4	0	0
gene	BRCA1	Fatty acid elongation	27	27	4	14
gene	GBM	Fatty acid elongation	27	27	5	9
gene	COAD	Fatty acid elongation	27	26	9	11
gene	PDAC	Fatty acid elongation	27	27	8	4
gene	PRAD	Fatty acid elongation	27	27	8	4
gene	ccRCC3	Fatty acid elongation	27	27	5	14
gene	ccRCC4	Fatty acid elongation	27	27	5	11
metabolite	BRCA1	Fatty acid elongation	40	1	0	0
metabolite	GBM	Fatty acid elongation	40	1	0	1
metabolite	COAD	Fatty acid elongation	40	0	0	0
metabolite	PDAC	Fatty acid elongation	40	1	0	0
metabolite	PRAD	Fatty acid elongation	40	1	0	0
metabolite	ccRCC3	Fatty acid elongation	40	1	1	0
metabolite	ccRCC4	Fatty acid elongation	40	1	0	0
gene	BRCA1	Fructose and mannose metabolism	33	31	17	4
gene	GBM	Fructose and mannose metabolism	33	33	15	8
gene	COAD	Fructose and mannose metabolism	33	33	11	8
gene	PDAC	Fructose and mannose metabolism	33	32	12	4
gene	PRAD	Fructose and mannose metabolism	33	32	8	2
gene	ccRCC3	Fructose and mannose metabolism	33	33	15	12
gene	ccRCC4	Fructose and mannose metabolism	33	33	13	12
metabolite	BRCA1	Fructose and mannose metabolism	54	7	5	0
metabolite	GBM	Fructose and mannose metabolism	54	6	3	2
metabolite	COAD	Fructose and mannose metabolism	54	3	0	1
metabolite	PDAC	Fructose and mannose metabolism	54	6	0	0
metabolite	PRAD	Fructose and mannose metabolism	54	7	0	0
metabolite	ccRCC3	Fructose and mannose metabolism	54	6	4	1
metabolite	ccRCC4	Fructose and mannose metabolism	54	6	5	1
gene	BRCA1	Galactose metabolism	31	27	10	4
gene	GBM	Galactose metabolism	31	31	15	6
gene	COAD	Galactose metabolism	31	29	7	12
gene	PDAC	Galactose metabolism	31	27	13	3
gene	PRAD	Galactose metabolism	31	29	3	3
gene	ccRCC3	Galactose metabolism	31	30	11	6
gene	ccRCC4	Galactose metabolism	31	30	11	3
metabolite	BRCA1	Galactose metabolism	46	7	3	0
metabolite	GBM	Galactose metabolism	46	8	2	2
metabolite	COAD	Galactose metabolism	46	5	0	2
metabolite	PDAC	Galactose metabolism	46	6	0	1
metabolite	PRAD	Galactose metabolism	46	8	0	3
metabolite	ccRCC3	Galactose metabolism	46	9	5	2
metabolite	ccRCC4	Galactose metabolism	46	12	7	4
gene	BRCA1	Glutathione metabolism	57	53	12	15
gene	GBM	Glutathione metabolism	57	55	17	8
gene	COAD	Glutathione metabolism	57	56	18	17
gene	PDAC	Glutathione metabolism	57	54	20	12
gene	PRAD	Glutathione metabolism	57	57	8	13
gene	ccRCC3	Glutathione metabolism	57	55	13	27
gene	ccRCC4	Glutathione metabolism	57	55	12	17
metabolite	BRCA1	Glutathione metabolism	38	10	5	1
metabolite	GBM	Glutathione metabolism	38	5	2	2
metabolite	COAD	Glutathione metabolism	38	10	3	0
metabolite	PDAC	Glutathione metabolism	38	9	0	1
metabolite	PRAD	Glutathione metabolism	38	12	2	1
metabolite	ccRCC3	Glutathione metabolism	38	9	3	3
metabolite	ccRCC4	Glutathione metabolism	38	14	4	0
gene	BRCA1	Glycerolipid metabolism	61	55	16	18
gene	GBM	Glycerolipid metabolism	61	61	14	15
gene	COAD	Glycerolipid metabolism	61	58	16	22
gene	PDAC	Glycerolipid metabolism	61	58	20	16
gene	PRAD	Glycerolipid metabolism	61	61	9	13
gene	ccRCC3	Glycerolipid metabolism	61	58	11	31
gene	ccRCC4	Glycerolipid metabolism	61	61	8	28
metabolite	BRCA1	Glycerolipid metabolism	38	5	1	0
metabolite	GBM	Glycerolipid metabolism	38	14	10	2
metabolite	COAD	Glycerolipid metabolism	38	6	0	3
metabolite	PDAC	Glycerolipid metabolism	38	7	0	3
metabolite	PRAD	Glycerolipid metabolism	38	7	0	0
metabolite	ccRCC3	Glycerolipid metabolism	38	6	1	4
metabolite	ccRCC4	Glycerolipid metabolism	38	7	3	2
gene	BRCA1	Glycerophospholipid metabolism	98	92	28	27
gene	GBM	Glycerophospholipid metabolism	98	98	24	33
gene	COAD	Glycerophospholipid metabolism	98	94	27	32
gene	PDAC	Glycerophospholipid metabolism	98	94	27	24
gene	PRAD	Glycerophospholipid metabolism	98	94	14	19
gene	ccRCC3	Glycerophospholipid metabolism	98	95	36	37
gene	ccRCC4	Glycerophospholipid metabolism	98	95	29	31
metabolite	BRCA1	Glycerophospholipid metabolism	52	7	3	2
metabolite	GBM	Glycerophospholipid metabolism	52	74	4	45
metabolite	COAD	Glycerophospholipid metabolism	52	9	1	4
metabolite	PDAC	Glycerophospholipid metabolism	52	7	0	2
metabolite	PRAD	Glycerophospholipid metabolism	52	11	0	0
metabolite	ccRCC3	Glycerophospholipid metabolism	52	11	3	4
metabolite	ccRCC4	Glycerophospholipid metabolism	52	11	3	2
gene	BRCA1	Glycine, serine and threonine metabolism	40	38	11	16
gene	GBM	Glycine, serine and threonine metabolism	40	39	12	5
gene	COAD	Glycine, serine and threonine metabolism	40	38	8	18
gene	PDAC	Glycine, serine and threonine metabolism	40	38	6	16
gene	PRAD	Glycine, serine and threonine metabolism	40	39	6	3
gene	ccRCC3	Glycine, serine and threonine metabolism	40	39	4	31
gene	ccRCC4	Glycine, serine and threonine metabolism	40	39	4	25
metabolite	BRCA1	Glycine, serine and threonine metabolism	50	12	4	2
metabolite	GBM	Glycine, serine and threonine metabolism	50	10	1	5
metabolite	COAD	Glycine, serine and threonine metabolism	50	13	1	3
metabolite	PDAC	Glycine, serine and threonine metabolism	50	12	0	1
metabolite	PRAD	Glycine, serine and threonine metabolism	50	12	1	1
metabolite	ccRCC3	Glycine, serine and threonine metabolism	50	13	3	6
metabolite	ccRCC4	Glycine, serine and threonine metabolism	50	16	2	2
gene	BRCA1	Glycolysis / Gluconeogenesis	67	63	22	16
gene	GBM	Glycolysis / Gluconeogenesis	67	66	23	17
gene	COAD	Glycolysis / Gluconeogenesis	67	62	16	19
gene	PDAC	Glycolysis / Gluconeogenesis	67	62	26	11
gene	PRAD	Glycolysis / Gluconeogenesis	67	66	9	8
gene	ccRCC3	Glycolysis / Gluconeogenesis	67	66	21	37
gene	ccRCC4	Glycolysis / Gluconeogenesis	67	66	22	31
metabolite	BRCA1	Glycolysis / Gluconeogenesis	31	5	3	0
metabolite	GBM	Glycolysis / Gluconeogenesis	31	6	2	1
metabolite	COAD	Glycolysis / Gluconeogenesis	31	9	0	5
metabolite	PDAC	Glycolysis / Gluconeogenesis	31	6	0	0
metabolite	PRAD	Glycolysis / Gluconeogenesis	31	6	0	2
metabolite	ccRCC3	Glycolysis / Gluconeogenesis	31	6	5	0
metabolite	ccRCC4	Glycolysis / Gluconeogenesis	31	7	4	0
gene	BRCA1	Glyoxylate and dicarboxylate metabolism	30	29	4	16
gene	GBM	Glyoxylate and dicarboxylate metabolism	30	30	9	7
gene	COAD	Glyoxylate and dicarboxylate metabolism	30	30	6	11
gene	PDAC	Glyoxylate and dicarboxylate metabolism	30	29	4	7
gene	PRAD	Glyoxylate and dicarboxylate metabolism	30	30	9	4
gene	ccRCC3	Glyoxylate and dicarboxylate metabolism	30	29	2	27
gene	ccRCC4	Glyoxylate and dicarboxylate metabolism	30	29	2	22
metabolite	BRCA1	Glyoxylate and dicarboxylate metabolism	62	10	5	1
metabolite	GBM	Glyoxylate and dicarboxylate metabolism	62	8	2	2
metabolite	COAD	Glyoxylate and dicarboxylate metabolism	62	11	1	6
metabolite	PDAC	Glyoxylate and dicarboxylate metabolism	62	12	2	0
metabolite	PRAD	Glyoxylate and dicarboxylate metabolism	62	12	0	1
metabolite	ccRCC3	Glyoxylate and dicarboxylate metabolism	62	11	7	3
metabolite	ccRCC4	Glyoxylate and dicarboxylate metabolism	62	12	2	2
gene	BRCA1	Histidine metabolism	22	22	8	7
gene	GBM	Histidine metabolism	22	22	5	8
gene	COAD	Histidine metabolism	22	22	4	7
gene	PDAC	Histidine metabolism	22	22	4	4
gene	PRAD	Histidine metabolism	22	22	4	6
gene	ccRCC3	Histidine metabolism	22	22	4	13
gene	ccRCC4	Histidine metabolism	22	22	2	11
metabolite	BRCA1	Histidine metabolism	47	6	2	1
metabolite	GBM	Histidine metabolism	47	2	0	2
metabolite	COAD	Histidine metabolism	47	7	1	3
metabolite	PDAC	Histidine metabolism	47	7	0	0
metabolite	PRAD	Histidine metabolism	47	10	0	1
metabolite	ccRCC3	Histidine metabolism	47	14	3	8
metabolite	ccRCC4	Histidine metabolism	47	17	1	9
gene	BRCA1	Inositol phosphate metabolism	73	72	19	21
gene	GBM	Inositol phosphate metabolism	73	73	13	35
gene	COAD	Inositol phosphate metabolism	73	71	13	35
gene	PDAC	Inositol phosphate metabolism	73	72	41	11
gene	PRAD	Inositol phosphate metabolism	73	73	8	19
gene	ccRCC3	Inositol phosphate metabolism	73	73	28	32
gene	ccRCC4	Inositol phosphate metabolism	73	73	18	24
metabolite	BRCA1	Inositol phosphate metabolism	47	4	1	0
metabolite	GBM	Inositol phosphate metabolism	47	2	0	0
metabolite	COAD	Inositol phosphate metabolism	47	2	0	1
metabolite	PDAC	Inositol phosphate metabolism	47	3	0	0
metabolite	PRAD	Inositol phosphate metabolism	47	4	0	2
metabolite	ccRCC3	Inositol phosphate metabolism	47	4	1	3
metabolite	ccRCC4	Inositol phosphate metabolism	47	4	1	3
gene	BRCA1	Linoleic acid metabolism	29	25	4	6
gene	GBM	Linoleic acid metabolism	29	29	3	12
gene	COAD	Linoleic acid metabolism	29	27	3	11
gene	PDAC	Linoleic acid metabolism	29	27	5	13
gene	PRAD	Linoleic acid metabolism	29	25	3	1
gene	ccRCC3	Linoleic acid metabolism	29	27	9	10
gene	ccRCC4	Linoleic acid metabolism	29	27	8	10
metabolite	BRCA1	Linoleic acid metabolism	28	3	2	0
metabolite	GBM	Linoleic acid metabolism	28	35	0	28
metabolite	COAD	Linoleic acid metabolism	28	0	0	0
metabolite	PDAC	Linoleic acid metabolism	28	5	0	1
metabolite	PRAD	Linoleic acid metabolism	28	3	0	0
metabolite	ccRCC3	Linoleic acid metabolism	28	6	0	3
metabolite	ccRCC4	Linoleic acid metabolism	28	4	0	3
gene	BRCA1	Lysine degradation	63	62	15	26
gene	GBM	Lysine degradation	63	63	18	16
gene	COAD	Lysine degradation	63	62	26	16
gene	PDAC	Lysine degradation	63	61	22	11
gene	PRAD	Lysine degradation	63	63	13	11
gene	ccRCC3	Lysine degradation	63	63	17	40
gene	ccRCC4	Lysine degradation	63	63	14	28
metabolite	BRCA1	Lysine degradation	50	7	3	1
metabolite	GBM	Lysine degradation	50	4	2	1
metabolite	COAD	Lysine degradation	50	10	1	0
metabolite	PDAC	Lysine degradation	50	8	0	1
metabolite	PRAD	Lysine degradation	50	10	1	0
metabolite	ccRCC3	Lysine degradation	50	14	6	4
metabolite	ccRCC4	Lysine degradation	50	13	4	4
gene	BRCA1	Neomycin, kanamycin and gentamicin biosynthesis	5	5	3	1
gene	GBM	Neomycin, kanamycin and gentamicin biosynthesis	5	5	3	1
gene	COAD	Neomycin, kanamycin and gentamicin biosynthesis	5	5	1	2
gene	PDAC	Neomycin, kanamycin and gentamicin biosynthesis	5	5	2	1
gene	PRAD	Neomycin, kanamycin and gentamicin biosynthesis	5	5	0	1
gene	ccRCC3	Neomycin, kanamycin and gentamicin biosynthesis	5	5	3	0
gene	ccRCC4	Neomycin, kanamycin and gentamicin biosynthesis	5	5	3	0
metabolite	BRCA1	Neomycin, kanamycin and gentamicin biosynthesis	81	2	1	0
metabolite	GBM	Neomycin, kanamycin and gentamicin biosynthesis	81	2	1	1
metabolite	COAD	Neomycin, kanamycin and gentamicin biosynthesis	81	4	2	1
metabolite	PDAC	Neomycin, kanamycin and gentamicin biosynthesis	81	2	0	0
metabolite	PRAD	Neomycin, kanamycin and gentamicin biosynthesis	81	3	0	1
metabolite	ccRCC3	Neomycin, kanamycin and gentamicin biosynthesis	81	2	2	0
metabolite	ccRCC4	Neomycin, kanamycin and gentamicin biosynthesis	81	3	2	0
gene	BRCA1	Nicotinate and nicotinamide metabolism	35	35	4	9
gene	GBM	Nicotinate and nicotinamide metabolism	35	34	11	11
gene	COAD	Nicotinate and nicotinamide metabolism	35	34	4	21
gene	PDAC	Nicotinate and nicotinamide metabolism	35	35	7	10
gene	PRAD	Nicotinate and nicotinamide metabolism	35	34	5	6
gene	ccRCC3	Nicotinate and nicotinamide metabolism	35	35	9	16
gene	ccRCC4	Nicotinate and nicotinamide metabolism	35	35	7	15
metabolite	BRCA1	Nicotinate and nicotinamide metabolism	55	6	3	0
metabolite	GBM	Nicotinate and nicotinamide metabolism	55	3	0	1
metabolite	COAD	Nicotinate and nicotinamide metabolism	55	10	1	1
metabolite	PDAC	Nicotinate and nicotinamide metabolism	55	7	0	1
metabolite	PRAD	Nicotinate and nicotinamide metabolism	55	7	0	0
metabolite	ccRCC3	Nicotinate and nicotinamide metabolism	55	16	5	7
metabolite	ccRCC4	Nicotinate and nicotinamide metabolism	55	15	4	5
gene	BRCA1	Nitrogen metabolism	17	16	2	5
gene	GBM	Nitrogen metabolism	17	17	3	4
gene	COAD	Nitrogen metabolism	17	17	1	9
gene	PDAC	Nitrogen metabolism	17	16	3	4
gene	PRAD	Nitrogen metabolism	17	17	2	1
gene	ccRCC3	Nitrogen metabolism	17	17	4	11
gene	ccRCC4	Nitrogen metabolism	17	17	2	8
metabolite	BRCA1	Nitrogen metabolism	19	2	1	1
metabolite	GBM	Nitrogen metabolism	19	1	0	1
metabolite	COAD	Nitrogen metabolism	19	2	1	1
metabolite	PDAC	Nitrogen metabolism	19	2	1	0
metabolite	PRAD	Nitrogen metabolism	19	2	0	1
metabolite	ccRCC3	Nitrogen metabolism	19	2	2	0
metabolite	ccRCC4	Nitrogen metabolism	19	2	1	0
gene	BRCA1	Oxidative phosphorylation	133	116	22	17
gene	GBM	Oxidative phosphorylation	133	119	10	58
gene	COAD	Oxidative phosphorylation	133	125	17	63
gene	PDAC	Oxidative phosphorylation	133	116	31	21
gene	PRAD	Oxidative phosphorylation	133	118	37	2
gene	ccRCC3	Oxidative phosphorylation	133	118	7	84
gene	ccRCC4	Oxidative phosphorylation	133	118	9	45
metabolite	BRCA1	Oxidative phosphorylation	16	4	2	0
metabolite	GBM	Oxidative phosphorylation	16	2	0	0
metabolite	COAD	Oxidative phosphorylation	16	6	0	0
metabolite	PDAC	Oxidative phosphorylation	16	4	0	1
metabolite	PRAD	Oxidative phosphorylation	16	7	0	0
metabolite	ccRCC3	Oxidative phosphorylation	16	5	1	4
metabolite	ccRCC4	Oxidative phosphorylation	16	8	3	3
gene	BRCA1	Pantothenate and CoA biosynthesis	21	20	4	3
gene	GBM	Pantothenate and CoA biosynthesis	21	21	7	5
gene	COAD	Pantothenate and CoA biosynthesis	21	19	3	7
gene	PDAC	Pantothenate and CoA biosynthesis	21	20	6	6
gene	PRAD	Pantothenate and CoA biosynthesis	21	21	4	4
gene	ccRCC3	Pantothenate and CoA biosynthesis	21	21	8	10
gene	ccRCC4	Pantothenate and CoA biosynthesis	21	21	5	11
metabolite	BRCA1	Pantothenate and CoA biosynthesis	30	10	6	0
metabolite	GBM	Pantothenate and CoA biosynthesis	30	5	0	4
metabolite	COAD	Pantothenate and CoA biosynthesis	30	5	2	0
metabolite	PDAC	Pantothenate and CoA biosynthesis	30	8	0	0
metabolite	PRAD	Pantothenate and CoA biosynthesis	30	9	2	0
metabolite	ccRCC3	Pantothenate and CoA biosynthesis	30	12	2	7
metabolite	ccRCC4	Pantothenate and CoA biosynthesis	30	12	4	2
gene	BRCA1	Pentose and glucuronate interconversions	34	17	7	3
gene	GBM	Pentose and glucuronate interconversions	34	32	6	4
gene	COAD	Pentose and glucuronate interconversions	34	23	3	11
gene	PDAC	Pentose and glucuronate interconversions	34	19	7	4
gene	PRAD	Pentose and glucuronate interconversions	34	21	7	1
gene	ccRCC3	Pentose and glucuronate interconversions	34	32	6	17
gene	ccRCC4	Pentose and glucuronate interconversions	34	32	4	13
metabolite	BRCA1	Pentose and glucuronate interconversions	56	5	0	0
metabolite	GBM	Pentose and glucuronate interconversions	56	2	1	0
metabolite	COAD	Pentose and glucuronate interconversions	56	6	1	2
metabolite	PDAC	Pentose and glucuronate interconversions	56	4	1	1
metabolite	PRAD	Pentose and glucuronate interconversions	56	9	1	0
metabolite	ccRCC3	Pentose and glucuronate interconversions	56	9	5	3
metabolite	ccRCC4	Pentose and glucuronate interconversions	56	10	2	5
gene	BRCA1	Pentose phosphate pathway	30	30	7	7
gene	GBM	Pentose phosphate pathway	30	30	9	9
gene	COAD	Pentose phosphate pathway	30	28	12	5
gene	PDAC	Pentose phosphate pathway	30	30	11	7
gene	PRAD	Pentose phosphate pathway	30	30	9	3
gene	ccRCC3	Pentose phosphate pathway	30	29	12	10
gene	ccRCC4	Pentose phosphate pathway	30	29	10	9
metabolite	BRCA1	Pentose phosphate pathway	35	8	5	0
metabolite	GBM	Pentose phosphate pathway	35	8	3	1
metabolite	COAD	Pentose phosphate pathway	35	7	0	5
metabolite	PDAC	Pentose phosphate pathway	35	11	1	0
metabolite	PRAD	Pentose phosphate pathway	35	8	0	2
metabolite	ccRCC3	Pentose phosphate pathway	35	12	8	3
metabolite	ccRCC4	Pentose phosphate pathway	35	11	3	3
gene	BRCA1	Phenylalanine metabolism	17	16	7	6
gene	GBM	Phenylalanine metabolism	17	17	4	6
gene	COAD	Phenylalanine metabolism	17	17	4	5
gene	PDAC	Phenylalanine metabolism	17	16	1	4
gene	PRAD	Phenylalanine metabolism	17	16	3	3
gene	ccRCC3	Phenylalanine metabolism	17	16	1	10
gene	ccRCC4	Phenylalanine metabolism	17	16	2	8
metabolite	BRCA1	Phenylalanine metabolism	60	7	0	2
metabolite	GBM	Phenylalanine metabolism	60	3	0	0
metabolite	COAD	Phenylalanine metabolism	60	4	1	0
metabolite	PDAC	Phenylalanine metabolism	60	8	0	0
metabolite	PRAD	Phenylalanine metabolism	60	6	0	0
metabolite	ccRCC3	Phenylalanine metabolism	60	10	4	3
metabolite	ccRCC4	Phenylalanine metabolism	60	12	0	2
gene	BRCA1	Phenylalanine, tyrosine and tryptophan biosynthesis	6	5	3	0
gene	GBM	Phenylalanine, tyrosine and tryptophan biosynthesis	6	6	1	4
gene	COAD	Phenylalanine, tyrosine and tryptophan biosynthesis	6	6	2	1
gene	PDAC	Phenylalanine, tyrosine and tryptophan biosynthesis	6	5	0	1
gene	PRAD	Phenylalanine, tyrosine and tryptophan biosynthesis	6	5	0	0
gene	ccRCC3	Phenylalanine, tyrosine and tryptophan biosynthesis	6	6	1	4
gene	ccRCC4	Phenylalanine, tyrosine and tryptophan biosynthesis	6	6	1	3
metabolite	BRCA1	Phenylalanine, tyrosine and tryptophan biosynthesis	34	4	1	2
metabolite	GBM	Phenylalanine, tyrosine and tryptophan biosynthesis	34	2	0	0
metabolite	COAD	Phenylalanine, tyrosine and tryptophan biosynthesis	34	5	1	1
metabolite	PDAC	Phenylalanine, tyrosine and tryptophan biosynthesis	34	4	0	1
metabolite	PRAD	Phenylalanine, tyrosine and tryptophan biosynthesis	34	4	0	0
metabolite	ccRCC3	Phenylalanine, tyrosine and tryptophan biosynthesis	34	7	2	2
metabolite	ccRCC4	Phenylalanine, tyrosine and tryptophan biosynthesis	34	8	1	1
gene	BRCA1	Phosphonate and phosphinate metabolism	6	6	1	1
gene	GBM	Phosphonate and phosphinate metabolism	6	6	2	3
gene	COAD	Phosphonate and phosphinate metabolism	6	5	3	2
gene	PDAC	Phosphonate and phosphinate metabolism	6	6	4	1
gene	PRAD	Phosphonate and phosphinate metabolism	6	6	1	0
gene	ccRCC3	Phosphonate and phosphinate metabolism	6	6	2	2
gene	ccRCC4	Phosphonate and phosphinate metabolism	6	6	2	2
metabolite	BRCA1	Phosphonate and phosphinate metabolism	56	2	1	0
metabolite	GBM	Phosphonate and phosphinate metabolism	56	4	1	0
metabolite	COAD	Phosphonate and phosphinate metabolism	56	2	0	1
metabolite	PDAC	Phosphonate and phosphinate metabolism	56	3	0	0
metabolite	PRAD	Phosphonate and phosphinate metabolism	56	2	0	0
metabolite	ccRCC3	Phosphonate and phosphinate metabolism	56	4	2	0
metabolite	ccRCC4	Phosphonate and phosphinate metabolism	56	3	0	0
gene	BRCA1	Porphyrin and chlorophyll metabolism	42	27	5	5
gene	GBM	Porphyrin and chlorophyll metabolism	42	40	5	6
gene	COAD	Porphyrin and chlorophyll metabolism	42	32	7	14
gene	PDAC	Porphyrin and chlorophyll metabolism	42	28	8	6
gene	PRAD	Porphyrin and chlorophyll metabolism	42	29	6	2
gene	ccRCC3	Porphyrin and chlorophyll metabolism	42	40	11	17
gene	ccRCC4	Porphyrin and chlorophyll metabolism	42	40	8	12
metabolite	BRCA1	Porphyrin and chlorophyll metabolism	142	4	2	0
metabolite	GBM	Porphyrin and chlorophyll metabolism	142	3	1	1
metabolite	COAD	Porphyrin and chlorophyll metabolism	142	3	1	0
metabolite	PDAC	Porphyrin and chlorophyll metabolism	142	4	0	0
metabolite	PRAD	Porphyrin and chlorophyll metabolism	142	4	0	0
metabolite	ccRCC3	Porphyrin and chlorophyll metabolism	142	6	3	1
metabolite	ccRCC4	Porphyrin and chlorophyll metabolism	142	7	0	0
gene	BRCA1	Primary bile acid biosynthesis	17	14	2	7
gene	GBM	Primary bile acid biosynthesis	17	17	4	3
gene	COAD	Primary bile acid biosynthesis	17	16	3	5
gene	PDAC	Primary bile acid biosynthesis	17	17	2	5
gene	PRAD	Primary bile acid biosynthesis	17	17	4	2
gene	ccRCC3	Primary bile acid biosynthesis	17	17	5	7
gene	ccRCC4	Primary bile acid biosynthesis	17	17	3	7
metabolite	BRCA1	Primary bile acid biosynthesis	47	6	3	1
metabolite	GBM	Primary bile acid biosynthesis	47	2	1	1
metabolite	COAD	Primary bile acid biosynthesis	47	2	1	0
metabolite	PDAC	Primary bile acid biosynthesis	47	7	1	0
metabolite	PRAD	Primary bile acid biosynthesis	47	4	0	2
metabolite	ccRCC3	Primary bile acid biosynthesis	47	8	5	0
metabolite	ccRCC4	Primary bile acid biosynthesis	47	10	2	0
gene	BRCA1	Propanoate metabolism	34	33	2	20
gene	GBM	Propanoate metabolism	34	34	4	11
gene	COAD	Propanoate metabolism	34	33	4	17
gene	PDAC	Propanoate metabolism	34	32	9	4
gene	PRAD	Propanoate metabolism	34	34	11	4
gene	ccRCC3	Propanoate metabolism	34	34	2	28
gene	ccRCC4	Propanoate metabolism	34	34	1	23
metabolite	BRCA1	Propanoate metabolism	48	5	2	0
metabolite	GBM	Propanoate metabolism	48	3	0	2
metabolite	COAD	Propanoate metabolism	48	6	1	1
metabolite	PDAC	Propanoate metabolism	48	3	0	0
metabolite	PRAD	Propanoate metabolism	48	5	0	0
metabolite	ccRCC3	Propanoate metabolism	48	5	4	1
metabolite	ccRCC4	Propanoate metabolism	48	5	3	1
gene	BRCA1	Purine metabolism	130	126	38	31
gene	GBM	Purine metabolism	130	128	30	49
gene	COAD	Purine metabolism	130	123	39	48
gene	PDAC	Purine metabolism	130	125	38	28
gene	PRAD	Purine metabolism	130	126	36	12
gene	ccRCC3	Purine metabolism	130	127	53	50
gene	ccRCC4	Purine metabolism	130	127	40	41
metabolite	BRCA1	Purine metabolism	95	11	5	3
metabolite	GBM	Purine metabolism	95	2	1	0
metabolite	COAD	Purine metabolism	95	19	3	9
metabolite	PDAC	Purine metabolism	95	15	2	3
metabolite	PRAD	Purine metabolism	95	18	2	4
metabolite	ccRCC3	Purine metabolism	95	22	6	8
metabolite	ccRCC4	Purine metabolism	95	28	7	8
gene	BRCA1	Pyrimidine metabolism	57	56	24	5
gene	GBM	Pyrimidine metabolism	57	56	23	12
gene	COAD	Pyrimidine metabolism	57	54	22	17
gene	PDAC	Pyrimidine metabolism	57	56	21	12
gene	PRAD	Pyrimidine metabolism	57	53	20	4
gene	ccRCC3	Pyrimidine metabolism	57	57	27	19
gene	ccRCC4	Pyrimidine metabolism	57	57	22	14
metabolite	BRCA1	Pyrimidine metabolism	65	10	5	1
metabolite	GBM	Pyrimidine metabolism	65	0	0	0
metabolite	COAD	Pyrimidine metabolism	65	13	3	4
metabolite	PDAC	Pyrimidine metabolism	65	12	1	3
metabolite	PRAD	Pyrimidine metabolism	65	10	1	1
metabolite	ccRCC3	Pyrimidine metabolism	65	20	7	7
metabolite	ccRCC4	Pyrimidine metabolism	65	25	9	6
gene	BRCA1	Pyruvate metabolism	39	38	6	17
gene	GBM	Pyruvate metabolism	39	39	5	18
gene	COAD	Pyruvate metabolism	39	38	12	12
gene	PDAC	Pyruvate metabolism	39	37	13	5
gene	PRAD	Pyruvate metabolism	39	39	9	6
gene	ccRCC3	Pyruvate metabolism	39	39	5	31
gene	ccRCC4	Pyruvate metabolism	39	39	5	24
metabolite	BRCA1	Pyruvate metabolism	31	5	2	0
metabolite	GBM	Pyruvate metabolism	31	5	0	1
metabolite	COAD	Pyruvate metabolism	31	5	0	1
metabolite	PDAC	Pyruvate metabolism	31	5	0	0
metabolite	PRAD	Pyruvate metabolism	31	4	0	0
metabolite	ccRCC3	Pyruvate metabolism	31	8	4	3
metabolite	ccRCC4	Pyruvate metabolism	31	8	1	3
gene	BRCA1	Riboflavin metabolism	8	8	4	0
gene	GBM	Riboflavin metabolism	8	8	4	1
gene	COAD	Riboflavin metabolism	8	8	2	6
gene	PDAC	Riboflavin metabolism	8	8	1	1
gene	PRAD	Riboflavin metabolism	8	8	5	0
gene	ccRCC3	Riboflavin metabolism	8	8	4	1
gene	ccRCC4	Riboflavin metabolism	8	8	5	1
metabolite	BRCA1	Riboflavin metabolism	20	2	1	0
metabolite	GBM	Riboflavin metabolism	20	1	1	0
metabolite	COAD	Riboflavin metabolism	20	2	0	1
metabolite	PDAC	Riboflavin metabolism	20	3	1	0
metabolite	PRAD	Riboflavin metabolism	20	3	1	0
metabolite	ccRCC3	Riboflavin metabolism	20	5	1	4
metabolite	ccRCC4	Riboflavin metabolism	20	5	1	3
gene	BRCA1	Selenocompound metabolism	17	16	6	2
gene	GBM	Selenocompound metabolism	17	17	5	2
gene	COAD	Selenocompound metabolism	17	17	9	4
gene	PDAC	Selenocompound metabolism	17	16	5	5
gene	PRAD	Selenocompound metabolism	17	15	3	1
gene	ccRCC3	Selenocompound metabolism	17	17	2	12
gene	ccRCC4	Selenocompound metabolism	17	17	2	11
metabolite	BRCA1	Selenocompound metabolism	27	1	0	0
metabolite	GBM	Selenocompound metabolism	27	1	0	0
metabolite	COAD	Selenocompound metabolism	27	1	0	0
metabolite	PDAC	Selenocompound metabolism	27	1	0	0
metabolite	PRAD	Selenocompound metabolism	27	1	0	0
metabolite	ccRCC3	Selenocompound metabolism	27	1	0	0
metabolite	ccRCC4	Selenocompound metabolism	27	1	0	0
gene	BRCA1	Sphingolipid metabolism	49	48	18	7
gene	GBM	Sphingolipid metabolism	49	49	12	15
gene	COAD	Sphingolipid metabolism	49	48	9	22
gene	PDAC	Sphingolipid metabolism	49	48	17	12
gene	PRAD	Sphingolipid metabolism	49	49	6	6
gene	ccRCC3	Sphingolipid metabolism	49	48	15	15
gene	ccRCC4	Sphingolipid metabolism	49	48	12	11
metabolite	BRCA1	Sphingolipid metabolism	25	4	3	0
metabolite	GBM	Sphingolipid metabolism	25	12	3	7
metabolite	COAD	Sphingolipid metabolism	25	2	0	0
metabolite	PDAC	Sphingolipid metabolism	25	5	0	0
metabolite	PRAD	Sphingolipid metabolism	25	4	0	0
metabolite	ccRCC3	Sphingolipid metabolism	25	7	2	4
metabolite	ccRCC4	Sphingolipid metabolism	25	7	2	1
gene	BRCA1	Starch and sucrose metabolism	36	29	7	13
gene	GBM	Starch and sucrose metabolism	36	35	12	9
gene	COAD	Starch and sucrose metabolism	36	30	6	12
gene	PDAC	Starch and sucrose metabolism	36	28	10	4
gene	PRAD	Starch and sucrose metabolism	36	32	4	5
gene	ccRCC3	Starch and sucrose metabolism	36	32	14	11
gene	ccRCC4	Starch and sucrose metabolism	36	32	15	6
metabolite	BRCA1	Starch and sucrose metabolism	37	3	2	0
metabolite	GBM	Starch and sucrose metabolism	37	4	2	2
metabolite	COAD	Starch and sucrose metabolism	37	4	0	1
metabolite	PDAC	Starch and sucrose metabolism	37	3	0	0
metabolite	PRAD	Starch and sucrose metabolism	37	4	0	1
metabolite	ccRCC3	Starch and sucrose metabolism	37	3	3	0
metabolite	ccRCC4	Starch and sucrose metabolism	37	4	4	0
gene	BRCA1	Steroid biosynthesis	20	20	9	3
gene	GBM	Steroid biosynthesis	20	20	4	5
gene	COAD	Steroid biosynthesis	20	20	9	1
gene	PDAC	Steroid biosynthesis	20	20	9	4
gene	PRAD	Steroid biosynthesis	20	20	2	2
gene	ccRCC3	Steroid biosynthesis	20	20	5	12
gene	ccRCC4	Steroid biosynthesis	20	20	5	11
metabolite	BRCA1	Steroid biosynthesis	58	2	0	2
metabolite	GBM	Steroid biosynthesis	58	7	4	1
metabolite	COAD	Steroid biosynthesis	58	0	0	0
metabolite	PDAC	Steroid biosynthesis	58	2	0	0
metabolite	PRAD	Steroid biosynthesis	58	2	0	1
metabolite	ccRCC3	Steroid biosynthesis	58	3	1	1
metabolite	ccRCC4	Steroid biosynthesis	58	1	1	0
gene	BRCA1	Steroid hormone biosynthesis	61	40	6	12
gene	GBM	Steroid hormone biosynthesis	61	58	6	17
gene	COAD	Steroid hormone biosynthesis	61	47	7	24
gene	PDAC	Steroid hormone biosynthesis	61	43	6	12
gene	PRAD	Steroid hormone biosynthesis	61	47	4	6
gene	ccRCC3	Steroid hormone biosynthesis	61	58	11	29
gene	ccRCC4	Steroid hormone biosynthesis	61	59	7	26
metabolite	BRCA1	Steroid hormone biosynthesis	99	4	0	1
metabolite	GBM	Steroid hormone biosynthesis	99	1	0	1
metabolite	COAD	Steroid hormone biosynthesis	99	0	0	0
metabolite	PDAC	Steroid hormone biosynthesis	99	4	0	0
metabolite	PRAD	Steroid hormone biosynthesis	99	5	0	1
metabolite	ccRCC3	Steroid hormone biosynthesis	99	8	1	2
metabolite	ccRCC4	Steroid hormone biosynthesis	99	13	2	6
gene	BRCA1	Sulfur metabolism	10	10	3	3
gene	GBM	Sulfur metabolism	10	10	3	2
gene	COAD	Sulfur metabolism	10	10	1	7
gene	PDAC	Sulfur metabolism	10	10	3	1
gene	PRAD	Sulfur metabolism	10	10	4	0
gene	ccRCC3	Sulfur metabolism	10	10	1	6
gene	ccRCC4	Sulfur metabolism	10	10	1	5
metabolite	BRCA1	Sulfur metabolism	33	5	3	0
metabolite	GBM	Sulfur metabolism	33	3	0	1
metabolite	COAD	Sulfur metabolism	33	3	1	0
metabolite	PDAC	Sulfur metabolism	33	6	1	0
metabolite	PRAD	Sulfur metabolism	33	5	1	1
metabolite	ccRCC3	Sulfur metabolism	33	7	2	3
metabolite	ccRCC4	Sulfur metabolism	33	7	1	1
gene	BRCA1	Synthesis and degradation of ketone bodies	10	9	2	3
gene	GBM	Synthesis and degradation of ketone bodies	10	10	1	5
gene	COAD	Synthesis and degradation of ketone bodies	10	10	0	7
gene	PDAC	Synthesis and degradation of ketone bodies	10	9	5	1
gene	PRAD	Synthesis and degradation of ketone bodies	10	10	2	2
gene	ccRCC3	Synthesis and degradation of ketone bodies	10	10	1	9
gene	ccRCC4	Synthesis and degradation of ketone bodies	10	10	1	7
metabolite	BRCA1	Synthesis and degradation of ketone bodies	6	1	0	0
metabolite	GBM	Synthesis and degradation of ketone bodies	6	1	0	0
metabolite	COAD	Synthesis and degradation of ketone bodies	6	1	0	0
metabolite	PDAC	Synthesis and degradation of ketone bodies	6	1	0	0
metabolite	PRAD	Synthesis and degradation of ketone bodies	6	1	0	0
metabolite	ccRCC3	Synthesis and degradation of ketone bodies	6	1	0	0
metabolite	ccRCC4	Synthesis and degradation of ketone bodies	6	1	0	0
gene	BRCA1	Taurine and hypotaurine metabolism	11	9	1	3
gene	GBM	Taurine and hypotaurine metabolism	11	11	1	5
gene	COAD	Taurine and hypotaurine metabolism	11	10	2	4
gene	PDAC	Taurine and hypotaurine metabolism	11	10	1	2
gene	PRAD	Taurine and hypotaurine metabolism	11	11	0	2
gene	ccRCC3	Taurine and hypotaurine metabolism	11	11	3	6
gene	ccRCC4	Taurine and hypotaurine metabolism	11	11	2	7
metabolite	BRCA1	Taurine and hypotaurine metabolism	22	6	3	0
metabolite	GBM	Taurine and hypotaurine metabolism	22	5	1	2
metabolite	COAD	Taurine and hypotaurine metabolism	22	4	3	0
metabolite	PDAC	Taurine and hypotaurine metabolism	22	7	1	0
metabolite	PRAD	Taurine and hypotaurine metabolism	22	6	1	1
metabolite	ccRCC3	Taurine and hypotaurine metabolism	22	10	8	1
metabolite	ccRCC4	Taurine and hypotaurine metabolism	22	12	2	2
gene	BRCA1	Thiamine metabolism	15	15	3	3
gene	GBM	Thiamine metabolism	15	15	2	7
gene	COAD	Thiamine metabolism	15	15	2	9
gene	PDAC	Thiamine metabolism	15	14	5	6
gene	PRAD	Thiamine metabolism	15	15	5	0
gene	ccRCC3	Thiamine metabolism	15	15	3	10
gene	ccRCC4	Thiamine metabolism	15	15	3	4
metabolite	BRCA1	Thiamine metabolism	31	4	2	1
metabolite	GBM	Thiamine metabolism	31	3	1	1
metabolite	COAD	Thiamine metabolism	31	3	1	0
metabolite	PDAC	Thiamine metabolism	31	5	0	1
metabolite	PRAD	Thiamine metabolism	31	4	1	0
metabolite	ccRCC3	Thiamine metabolism	31	7	1	4
metabolite	ccRCC4	Thiamine metabolism	31	7	0	2
gene	BRCA1	Tryptophan metabolism	42	39	9	17
gene	GBM	Tryptophan metabolism	42	42	12	7
gene	COAD	Tryptophan metabolism	42	41	7	17
gene	PDAC	Tryptophan metabolism	42	39	11	10
gene	PRAD	Tryptophan metabolism	42	41	8	6
gene	ccRCC3	Tryptophan metabolism	42	42	5	32
gene	ccRCC4	Tryptophan metabolism	42	42	5	24
metabolite	BRCA1	Tryptophan metabolism	83	2	1	0
metabolite	GBM	Tryptophan metabolism	83	0	0	0
metabolite	COAD	Tryptophan metabolism	83	3	1	1
metabolite	PDAC	Tryptophan metabolism	83	2	0	1
metabolite	PRAD	Tryptophan metabolism	83	3	0	0
metabolite	ccRCC3	Tryptophan metabolism	83	5	2	2
metabolite	ccRCC4	Tryptophan metabolism	83	6	3	2
gene	BRCA1	Tyrosine metabolism	36	32	7	14
gene	GBM	Tyrosine metabolism	36	36	12	11
gene	COAD	Tyrosine metabolism	36	36	6	15
gene	PDAC	Tyrosine metabolism	36	32	3	9
gene	PRAD	Tyrosine metabolism	36	35	5	5
gene	ccRCC3	Tyrosine metabolism	36	35	2	23
gene	ccRCC4	Tyrosine metabolism	36	35	4	19
metabolite	BRCA1	Tyrosine metabolism	78	5	1	1
metabolite	GBM	Tyrosine metabolism	78	2	0	0
metabolite	COAD	Tyrosine metabolism	78	3	1	0
metabolite	PDAC	Tyrosine metabolism	78	5	0	0
metabolite	PRAD	Tyrosine metabolism	78	3	0	0
metabolite	ccRCC3	Tyrosine metabolism	78	6	3	2
metabolite	ccRCC4	Tyrosine metabolism	78	7	0	2
gene	BRCA1	Ubiquinone and other terpenoid-quinone biosynthesis	11	11	0	4
gene	GBM	Ubiquinone and other terpenoid-quinone biosynthesis	11	11	5	1
gene	COAD	Ubiquinone and other terpenoid-quinone biosynthesis	11	11	4	2
gene	PDAC	Ubiquinone and other terpenoid-quinone biosynthesis	11	11	2	2
gene	PRAD	Ubiquinone and other terpenoid-quinone biosynthesis	11	11	4	2
gene	ccRCC3	Ubiquinone and other terpenoid-quinone biosynthesis	11	11	1	5
gene	ccRCC4	Ubiquinone and other terpenoid-quinone biosynthesis	11	11	2	4
metabolite	BRCA1	Ubiquinone and other terpenoid-quinone biosynthesis	92	5	1	3
metabolite	GBM	Ubiquinone and other terpenoid-quinone biosynthesis	92	0	0	0
metabolite	COAD	Ubiquinone and other terpenoid-quinone biosynthesis	92	1	1	0
metabolite	PDAC	Ubiquinone and other terpenoid-quinone biosynthesis	92	3	0	0
metabolite	PRAD	Ubiquinone and other terpenoid-quinone biosynthesis	92	3	0	0
metabolite	ccRCC3	Ubiquinone and other terpenoid-quinone biosynthesis	92	3	1	1
metabolite	ccRCC4	Ubiquinone and other terpenoid-quinone biosynthesis	92	3	1	0
gene	BRCA1	Valine, leucine and isoleucine biosynthesis	4	4	2	0
gene	GBM	Valine, leucine and isoleucine biosynthesis	4	4	1	0
gene	COAD	Valine, leucine and isoleucine biosynthesis	4	4	0	2
gene	PDAC	Valine, leucine and isoleucine biosynthesis	4	4	0	3
gene	PRAD	Valine, leucine and isoleucine biosynthesis	4	4	1	0
gene	ccRCC3	Valine, leucine and isoleucine biosynthesis	4	4	2	2
gene	ccRCC4	Valine, leucine and isoleucine biosynthesis	4	4	2	2
metabolite	BRCA1	Valine, leucine and isoleucine biosynthesis	23	8	0	1
metabolite	GBM	Valine, leucine and isoleucine biosynthesis	23	5	0	3
metabolite	COAD	Valine, leucine and isoleucine biosynthesis	23	5	2	1
metabolite	PDAC	Valine, leucine and isoleucine biosynthesis	23	8	0	1
metabolite	PRAD	Valine, leucine and isoleucine biosynthesis	23	4	0	0
metabolite	ccRCC3	Valine, leucine and isoleucine biosynthesis	23	8	2	2
metabolite	ccRCC4	Valine, leucine and isoleucine biosynthesis	23	9	4	0
gene	BRCA1	Valine, leucine and isoleucine degradation	48	45	4	21
gene	GBM	Valine, leucine and isoleucine degradation	48	48	10	15
gene	COAD	Valine, leucine and isoleucine degradation	48	47	6	24
gene	PDAC	Valine, leucine and isoleucine degradation	48	45	10	7
gene	PRAD	Valine, leucine and isoleucine degradation	48	47	18	5
gene	ccRCC3	Valine, leucine and isoleucine degradation	48	48	3	41
gene	ccRCC4	Valine, leucine and isoleucine degradation	48	48	3	32
metabolite	BRCA1	Valine, leucine and isoleucine degradation	42	6	0	1
metabolite	GBM	Valine, leucine and isoleucine degradation	42	3	0	3
metabolite	COAD	Valine, leucine and isoleucine degradation	42	4	2	1
metabolite	PDAC	Valine, leucine and isoleucine degradation	42	6	0	1
metabolite	PRAD	Valine, leucine and isoleucine degradation	42	3	0	0
metabolite	ccRCC3	Valine, leucine and isoleucine degradation	42	8	1	2
metabolite	ccRCC4	Valine, leucine and isoleucine degradation	42	8	4	1
gene	BRCA1	Vitamin B6 metabolism	6	6	0	2
gene	GBM	Vitamin B6 metabolism	6	6	0	2
gene	COAD	Vitamin B6 metabolism	6	6	1	2
gene	PDAC	Vitamin B6 metabolism	6	6	1	3
gene	PRAD	Vitamin B6 metabolism	6	6	4	1
gene	ccRCC3	Vitamin B6 metabolism	6	6	0	4
gene	ccRCC4	Vitamin B6 metabolism	6	6	0	3
metabolite	BRCA1	Vitamin B6 metabolism	29	1	0	1
metabolite	GBM	Vitamin B6 metabolism	29	1	0	0
metabolite	COAD	Vitamin B6 metabolism	29	1	0	1
metabolite	PDAC	Vitamin B6 metabolism	29	3	1	0
metabolite	PRAD	Vitamin B6 metabolism	29	3	0	1
metabolite	ccRCC3	Vitamin B6 metabolism	29	7	2	4
metabolite	ccRCC4	Vitamin B6 metabolism	29	7	1	5
