## Supplementary material for "A Multimodal Atlas of Tumor Metabolism Reveals the Architecture of Gene-Metabolite Co-regulation": Table S3

### Sheet: Sheet1
pathway	cor	ci_lower	ci_upper	p.value	padj	Class	Group	KEGG_pathway_ID	match_name	sign	label
Citrate cycle (TCA cycle)	0.981818	0.877707	0.997419	8.4782e-05	0.0051717	Metabolism	Carbohydrate metabolism	00020	KEGG_CITRATE_CYCLE_TCA_CYCLE	significant	Citrate cycle (TCA cycle)
Arginine and proline metabolism	0.945611	0.668818	0.992155	0.00128665	0.0392429	Metabolism	Amino acid metabolism	00330	KEGG_ARGININE_AND_PROLINE_METABOLISM	significant	Arginine and proline metabolism
Fructose and mannose metabolism	0.927426	0.578154	0.989448	0.00262004	0.0399557	Metabolism	Carbohydrate metabolism	00051	KEGG_FRUCTOSE_AND_MANNOSE_METABOLISM	significant	Fructose and mannose metabolism
Pyruvate metabolism	0.927426	0.578154	0.989448	0.00262004	0.0399557	Metabolism	Carbohydrate metabolism	00620	KEGG_PYRUVATE_METABOLISM	significant	Pyruvate metabolism
Tryptophan metabolism	0.891056	0.41947	0.9839	0.00708972	0.0864946	Metabolism	Amino acid metabolism	00380	KEGG_TRYPTOPHAN_METABOLISM	significant	Tryptophan metabolism
Ascorbate and aldarate metabolism	0.872872	0.34964	0.981058	0.0103234	0.104955	Metabolism	Carbohydrate metabolism	00053	KEGG_ASCORBATE_AND_ALDARATE_METABOLISM	significant	Ascorbate and aldarate metabolism
Propanoate metabolism	0.827273	0.196848	0.973719	0.0216491	0.188656	Metabolism	Carbohydrate metabolism	00640	KEGG_PROPANOATE_METABOLISM	significant	Propanoate metabolism
Phenylalanine metabolism	0.778312	0.061016	0.965485	0.0392811	0.299518	Metabolism	Amino acid metabolism	00360	KEGG_PHENYLALANINE_METABOLISM	significant	Phenylalanine metabolism
Alanine, aspartate and glutamate metabolism	0.763636	0.0248937	0.962942	0.0457168	0.309858	Metabolism	Amino acid metabolism	00250	KEGG_ALANINE_ASPARTATE_AND_GLUTAMATE_METABOLISM	significant	Alanine, aspartate and glutamate metabolism
Tyrosine metabolism	0.741249	-0.0267291	0.958994	0.0565771	0.345121	Metabolism	Amino acid metabolism	00350	KEGG_TYROSINE_METABOLISM	non significant
Amino sugar and nucleotide sugar metabolism	0.714286	-0.0839045	0.954123	0.0880952	0.364644	Metabolism	Carbohydrate metabolism	00520	KEGG_AMINO_SUGAR_AND_NUCLEOTIDE_SUGAR_METABOLISM	non significant
Glyoxylate and dicarboxylate metabolism	0.714286	-0.0839045	0.954123	0.0880952	0.364644	Metabolism	Carbohydrate metabolism	00630	KEGG_GLYOXYLATE_AND_DICARBOXYLATE_METABOLISM	non significant
Starch and sucrose metabolism	0.68917	-0.132819	0.949468	0.0867622	0.364644	Metabolism	Carbohydrate metabolism	00500	KEGG_STARCH_AND_SUCROSE_METABOLISM	non significant
Histidine metabolism	0.684712	-0.141102	0.94863	0.0896665	0.364644	Metabolism	Amino acid metabolism	00340	KEGG_HISTIDINE_METABOLISM	non significant
Glycolysis / Gluconeogenesis	0.678571	-0.152326	0.947469	0.109524	0.392997	Metabolism	Carbohydrate metabolism	00010	KEGG_GLYCOLYSIS_GLUCONEOGENESIS	non significant
Arginine biosynthesis	0.678571	-0.152326	0.947469	0.109524	0.392997	Metabolism	Amino acid metabolism	00220	KEGG_ARGININE_BIOSYNTHESIS	non significant
Purine metabolism	0.630656	-0.233111	0.938162	0.128888	0.436786	Metabolism	Nucleotide metabolism	00230	KEGG_PURINE_METABOLISM	non significant
Pentose phosphate pathway	0.612637	-0.260691	0.934543	0.143589	0.460995	Metabolism	Carbohydrate metabolism	00030	KEGG_PENTOSE_PHOSPHATE_PATHWAY	non significant
Taurine and hypotaurine metabolism	0.590909	-0.292155	0.930088	0.16238	0.495259	Metabolism	Metabolism of other amino acids	00430	KEGG_TAURINE_AND_HYPOTAURINE_METABOLISM	non significant
beta-Alanine metabolism	0.5766	-0.311881	0.927099	0.175382	0.509442	Metabolism	Metabolism of other amino acids	00410	KEGG_BETA_ALANINE_METABOLISM	non significant
Butanoate metabolism	0.545455	-0.352324	0.920436	0.205372	0.565011	Metabolism	Carbohydrate metabolism	00650	KEGG_BUTANOATE_METABOLISM	non significant
Ether lipid metabolism	0.537853	-0.36171	0.918775	0.213037	0.565011	Metabolism	Lipid metabolism	00565	KEGG_ETHER_LIPID_METABOLISM	non significant
Pyrimidine metabolism	0.522544	-0.380077	0.91539	0.228878	0.581731	Metabolism	Nucleotide metabolism	00240	KEGG_PYRIMIDINE_METABOLISM	non significant
Glycine, serine and threonine metabolism	0.464286	-0.444015	0.901981	0.302381	0.709432	Metabolism	Amino acid metabolism	00260	KEGG_GLYCINE_SERINE_AND_THREONINE_METABOLISM	non significant
Glycerophospholipid metabolism	0.428571	-0.479116	0.89332	0.353571	0.72238	Metabolism	Lipid metabolism	00564	KEGG_GLYCEROPHOSPHOLIPID_METABOLISM	non significant
Nicotinate and nicotinamide metabolism	0.428571	-0.479116	0.89332	0.353571	0.72238	Metabolism	Metabolism of cofactors and vitamins	00760	KEGG_NICOTINATE_AND_NICOTINAMIDE_METABOLISM	non significant
Fatty acid biosynthesis	0.416667	-0.490205	0.890354	0.352413	0.72238	Metabolism	Lipid metabolism	00061	KEGG_FATTY_ACID_BIOSYNTHESIS	non significant
Valine, leucine and isoleucine degradation	0.414431	-0.492255	0.889793	0.355269	0.72238	Metabolism	Amino acid metabolism	00280	KEGG_VALINE_LEUCINE_AND_ISOLEUCINE_DEGRADATION	non significant
D-Glutamine and D-glutamate metabolism	0.39092	-0.513224	0.8838	0.385878	0.758445	Metabolism	Metabolism of other amino acids	00471	KEGG_DGLUTAMINE_AND_DGLUTAMATE_METABOLISM	non significant
Neomycin, kanamycin and gentamicin biosynthesis	0.381914	-0.520979	0.881461	0.397873	0.758445	Metabolism	Biosynthesis of other secondary metabolites	00524	KEGG_NEOMYCIN_KANAMYCIN_AND_GENTAMICIN_BIOSYNTHESIS	non significant
Sulfur metabolism	0.366988	-0.533514	0.877529	0.418074	0.772804	Metabolism	Energy metabolism	00920	KEGG_SULFUR_METABOLISM	non significant
Cysteine and methionine metabolism	0.357143	-0.54157	0.874898	0.444444	0.786942	Metabolism	Amino acid metabolism	00270	KEGG_CYSTEINE_AND_METHIONINE_METABOLISM	non significant
Riboflavin metabolism	0.342873	-0.552962	0.871029	0.451524	0.786942	Metabolism	Metabolism of cofactors and vitamins	00740	KEGG_RIBOFLAVIN_METABOLISM	non significant
Pentose and glucuronate interconversions	0.2965	-0.587804	0.857986	0.518477	0.860956	Metabolism	Carbohydrate metabolism	00040	KEGG_PENTOSE_AND_GLUCURONATE_INTERCONVERSIONS	non significant
Nitrogen metabolism	0.293972	-0.589613	0.857253	0.522219	0.860956	Metabolism	Energy metabolism	00910	KEGG_NITROGEN_METABOLISM	non significant
alpha-Linolenic acid metabolism	0.267261	-0.608206	0.849372	0.562312	0.866274	Metabolism	Lipid metabolism	00592	KEGG_ALPHA_LINOLENIC_ACID_METABOLISM	non significant
Oxidative phosphorylation	0.259437	-0.613477	0.847013	0.574237	0.866274	Metabolism	Energy metabolism	00190	KEGG_OXIDATIVE_PHOSPHORYLATION	non significant
Glycerolipid metabolism	0.25	-0.619732	0.844137	0.594841	0.866274	Metabolism	Lipid metabolism	00561	KEGG_GLYCEROLIPID_METABOLISM	non significant
Fatty acid degradation	0.236433	-0.628534	0.839941	0.609743	0.866274	Metabolism	Lipid metabolism	00071	KEGG_FATTY_ACID_DEGRADATION	non significant
Primary bile acid biosynthesis	0.236364	-0.628579	0.83992	0.609851	0.866274	Metabolism	Lipid metabolism	00120	KEGG_PRIMARY_BILE_ACID_BIOSYNTHESIS	non significant
Steroid biosynthesis	0.218218	-0.640014	0.834193	0.638299	0.880687	Metabolism	Lipid metabolism	00100	KEGG_STEROID_BIOSYNTHESIS	non significant
Phenylalanine, tyrosine and tryptophan biosynthesis	0.211018	-0.644449	0.831883	0.649687	0.880687	Metabolism	Amino acid metabolism	00400	KEGG_PHENYLALANINE_TYROSINE_AND_TRYPTOPHAN_BIOSYNTHESIS	non significant
Phosphonate and phosphinate metabolism	0.196419	-0.653267	0.827132	0.672944	0.892383	Metabolism	Metabolism of other amino acids	00440	KEGG_PHOSPHONATE_AND_PHOSPHINATE_METABOLISM	non significant
Pantothenate and CoA biosynthesis	0.178571	-0.663743	0.821199	0.713095	0.89375	Metabolism	Metabolism of cofactors and vitamins	00770	KEGG_PANTOTHENATE_AND_COA_BIOSYNTHESIS	non significant
Arachidonic acid metabolism	0.169932	-0.668698	0.818276	0.715661	0.89375	Metabolism	Lipid metabolism	00590	KEGG_ARACHIDONIC_ACID_METABOLISM	non significant
Lysine degradation	0.162169	-0.673089	0.815621	0.7283	0.89375	Metabolism	Amino acid metabolism	00310	KEGG_LYSINE_DEGRADATION	non significant
Fatty acid elongation	0.159545	-0.674559	0.814717	0.732582	0.89375	Metabolism	Lipid metabolism	00062	KEGG_FATTY_ACID_ELONGATION	non significant
Linoleic acid metabolism	0.145455	-0.682345	0.80981	0.755673	0.903844	Metabolism	Lipid metabolism	00591	KEGG_LINOLEIC_ACID_METABOLISM	non significant
Sphingolipid metabolism	0.111187	-0.700526	0.797473	0.812407	0.953016	Metabolism	Lipid metabolism	00600	KEGG_SPHINGOLIPID_METABOLISM	non significant
Glutathione metabolism	0.0714286	-0.720379	0.782401	0.906349	0.985572	Metabolism	Metabolism of other amino acids	00480	KEGG_GLUTATHIONE_METABOLISM	non significant
Valine, leucine and isoleucine biosynthesis	0.0654234	-0.723268	0.78005	0.889171	0.985572	Metabolism	Amino acid metabolism	00290	KEGG_VALINE_LEUCINE_AND_ISOLEUCINE_BIOSYNTHESIS	non significant
Porphyrin and chlorophyll metabolism	0.0377627	-0.736232	0.768954	0.935938	0.985572	Metabolism	Metabolism of cofactors and vitamins	00860	KEGG_PORPHYRIN_AND_CHLOROPHYLL_METABOLISM	non significant
Inositol phosphate metabolism	0.0367112	-0.736714	0.768523	0.937719	0.985572	Metabolism	Carbohydrate metabolism	00562	KEGG_INOSITOL_PHOSPHATE_METABOLISM	non significant
Thiamine metabolism	0.0357143	-0.73717	0.768114	0.963492	0.985572	Metabolism	Metabolism of cofactors and vitamins	00730	KEGG_THIAMINE_METABOLISM	non significant
Ubiquinone and other terpenoid-quinone biosynthesis	0	-0.753058	0.753058	1	1	Metabolism	Metabolism of cofactors and vitamins	00130	KEGG_UBIQUINONE_AND_OTHER_TERPENOIDQUINONE_BIOSYNTHESIS	non significant
Steroid hormone biosynthesis	-0.0180187	-0.760754	0.74515	0.969415	0.985572	Metabolism	Lipid metabolism	00140	KEGG_STEROID_HORMONE_BIOSYNTHESIS	non significant
Biosynthesis of unsaturated fatty acids	-0.0360375	-0.768247	0.737022	0.938861	0.985572	Metabolism	Lipid metabolism	01040	KEGG_BIOSYNTHESIS_OF_UNSATURATED_FATTY_ACIDS	non significant
Galactose metabolism	-0.0714286	-0.782401	0.720379	0.906349	0.985572	Metabolism	Carbohydrate metabolism	00052	KEGG_GALACTOSE_METABOLISM	non significant
Vitamin B6 metabolism	-0.235849	-0.839759	0.628908	0.610652	0.866274	Metabolism	Metabolism of cofactors and vitamins	00750	KEGG_VITAMIN_B6_METABOLISM	non significant
Caffeine metabolism	-0.509525	-0.912467	0.395155	0.242768	0.592354	Metabolism	Biosynthesis of other secondary metabolites	00232	KEGG_CAFFEINE_METABOLISM	non significant
Biotin metabolism	-0.71848	-0.954889	0.075342	0.0689249	0.364644	Metabolism	Metabolism of cofactors and vitamins	00780	KEGG_BIOTIN_METABOLISM	non significant
Synthesis and degradation of ketone bodies						Metabolism	Lipid metabolism	00072	KEGG_SYNTHESIS_AND_DEGRADATION_OF_KETONE_BODIES
Selenocompound metabolism						Metabolism	Metabolism of other amino acids	00450	KEGG_SELENOAMINO_ACID_METABOLISM
