## Supplementary material for "A Multimodal Atlas of Tumor Metabolism Reveals the Architecture of Gene-Metabolite Co-regulation": Table S4

### Sheet: KEGGpathways
Class	Group	KEGG_pathway_ID	Name
Environmental Information Processing	Membrane transport	02010	ABC transporters
Cellular Processes	Cellular community - eukaryotes	04520	Adherens junction
Organismal Systems	Endocrine system	04920	Adipocytokine signaling pathway
Metabolism	Amino acid metabolism	00250	Alanine, aspartate and glutamate metabolism
Organismal Systems	Excretory system	04960	Aldosterone-regulated sodium reabsorption
Metabolism	Lipid metabolism	00592	alpha-Linolenic acid metabolism
Metabolism	Carbohydrate metabolism	00520	Amino sugar and nucleotide sugar metabolism
Genetic Information Processing	Translation	00970	Aminoacyl-tRNA biosynthesis
Organismal Systems	Immune system	04612	Antigen processing and presentation
Cellular Processes	Cell growth and death	04210	Apoptosis
Metabolism	Lipid metabolism	00590	Arachidonic acid metabolism
Metabolism	Amino acid metabolism	00330	Arginine and proline metabolism
Metabolism	Carbohydrate metabolism	00053	Ascorbate and aldarate metabolism
Organismal Systems	Development and regeneration	04360	Axon guidance
Organismal Systems	Immune system	04662	B cell receptor signaling pathway
Genetic Information Processing	Transcription	03022	Basal transcription factors
Genetic Information Processing	Replication and repair	03410	Base excision repair
Metabolism	Metabolism of other amino acids	00410	beta-Alanine metabolism
Metabolism	Lipid metabolism	01040	Biosynthesis of unsaturated fatty acids
Metabolism	Carbohydrate metabolism	00650	Butanoate metabolism
Environmental Information Processing	Signal transduction	04020	Calcium signaling pathway
Organismal Systems	Circulatory system	04260	Cardiac muscle contraction
Environmental Information Processing	Signaling molecules and interaction	04514	Cell adhesion molecules
Cellular Processes	Cell growth and death	04110	Cell cycle
Organismal Systems	Immune system	04062	Chemokine signaling pathway
Organismal Systems	Environmental adaptation	04710	Circadian rhythm
Metabolism	Carbohydrate metabolism	00020	Citrate cycle (TCA cycle)
Organismal Systems	Immune system	04610	Complement and coagulation cascades
Metabolism	Amino acid metabolism	00270	Cysteine and methionine metabolism
Environmental Information Processing	Signaling molecules and interaction	04060	Cytokine-cytokine receptor interaction
Organismal Systems	Immune system	04623	Cytosolic DNA-sensing pathway
Genetic Information Processing	Replication and repair	03030	DNA replication
Organismal Systems	Development and regeneration	04320	Dorso-ventral axis formation
Metabolism	Xenobiotics biodegradation and metabolism	00982	Drug metabolism - cytochrome P450
Metabolism	Xenobiotics biodegradation and metabolism	00983	Drug metabolism - other enzymes
Environmental Information Processing	Signaling molecules and interaction	04512	ECM-receptor interaction
Cellular Processes	Transport and catabolism	04144	Endocytosis
Environmental Information Processing	Signal transduction	04012	ErbB signaling pathway
Metabolism	Lipid metabolism	00565	Ether lipid metabolism
Metabolism	Global and overview maps	01212	Fatty acid metabolism
Organismal Systems	Immune system	04664	Fc epsilon RI signaling pathway
Organismal Systems	Immune system	04666	Fc gamma R-mediated phagocytosis
Cellular Processes	Cellular community - eukaryotes	04510	Focal adhesion
Metabolism	Metabolism of cofactors and vitamins	00790	Folate biosynthesis
Metabolism	Carbohydrate metabolism	00051	Fructose and mannose metabolism
Metabolism	Carbohydrate metabolism	00052	Galactose metabolism
Cellular Processes	Cellular community - eukaryotes	04540	Gap junction
Metabolism	Metabolism of other amino acids	00480	Glutathione metabolism
Metabolism	Lipid metabolism	00561	Glycerolipid metabolism
Metabolism	Lipid metabolism	00564	Glycerophospholipid metabolism
Metabolism	Amino acid metabolism	00260	Glycine, serine and threonine metabolism
Metabolism	Carbohydrate metabolism	00010	Glycolysis / Gluconeogenesis
Metabolism	Glycan biosynthesis and metabolism	00532	Glycosaminoglycan biosynthesis - chondroitin sulfate / dermatan sulfate
Metabolism	Glycan biosynthesis and metabolism	00534	Glycosaminoglycan biosynthesis - heparan sulfate / heparin
Metabolism	Glycan biosynthesis and metabolism	00533	Glycosaminoglycan biosynthesis - keratan sulfate
Metabolism	Glycan biosynthesis and metabolism	00531	Glycosaminoglycan degradation
Metabolism	Glycan biosynthesis and metabolism	00604	Glycosphingolipid biosynthesis - ganglio series
Metabolism	Glycan biosynthesis and metabolism	00603	Glycosphingolipid biosynthesis - globo and isoglobo series
Metabolism	Glycan biosynthesis and metabolism	00601	Glycosphingolipid biosynthesis - lacto and neolacto series
Metabolism	Glycan biosynthesis and metabolism	00563	Glycosylphosphatidylinositol (GPI)-anchor biosynthesis
Metabolism	Carbohydrate metabolism	00630	Glyoxylate and dicarboxylate metabolism
Organismal Systems	Endocrine system	04912	GnRH signaling pathway
Environmental Information Processing	Signal transduction	04340	Hedgehog signaling pathway
Organismal Systems	Immune system	04640	Hematopoietic cell lineage
Metabolism	Amino acid metabolism	00340	Histidine metabolism
Genetic Information Processing	Replication and repair	03440	Homologous recombination
Metabolism	Carbohydrate metabolism	00562	Inositol phosphate metabolism
Organismal Systems	Endocrine system	04910	Insulin signaling pathway
Organismal Systems	Immune system	04672	Intestinal immune network for IgA production
Environmental Information Processing	Signal transduction	04630	JAK-STAT signaling pathway
Organismal Systems	Immune system	04670	Leukocyte transendothelial migration
Metabolism	Metabolism of terpenoids and polyketides	00903	Limonene and pinene degradation
Metabolism	Lipid metabolism	00591	Linoleic acid metabolism
Organismal Systems	Nervous system	04730	Long-term depression
Organismal Systems	Nervous system	04720	Long-term potentiation
Metabolism	Amino acid metabolism	00310	Lysine degradation
Cellular Processes	Transport and catabolism	04142	Lysosome
Environmental Information Processing	Signal transduction	04010	MAPK signaling pathway
Organismal Systems	Endocrine system	04916	Melanogenesis
Metabolism	Xenobiotics biodegradation and metabolism	00980	Metabolism of xenobiotics by cytochrome P450
Genetic Information Processing	Replication and repair	03430	Mismatch repair
Environmental Information Processing	Signal transduction	04150	mTOR signaling pathway
Metabolism	Glycan biosynthesis and metabolism	00510	N-Glycan biosynthesis
Organismal Systems	Immune system	04650	Natural killer cell mediated cytotoxicity
Environmental Information Processing	Signaling molecules and interaction	04080	Neuroactive ligand-receptor interaction
Organismal Systems	Nervous system	04722	Neurotrophin signaling pathway
Metabolism	Metabolism of cofactors and vitamins	00760	Nicotinate and nicotinamide metabolism
Metabolism	Energy metabolism	00910	Nitrogen metabolism
Organismal Systems	Immune system	04621	NOD-like receptor signaling pathway
Environmental Information Processing	Signal transduction	04330	Notch signaling pathway
Genetic Information Processing	Replication and repair	03420	Nucleotide excision repair
Organismal Systems	Sensory system	04740	Olfactory transduction
Metabolism	Metabolism of cofactors and vitamins	00670	One carbon pool by folate
Cellular Processes	Cell growth and death	04114	Oocyte meiosis
Metabolism	Glycan biosynthesis and metabolism	00511	Other glycan degradation
Metabolism	Energy metabolism	00190	Oxidative phosphorylation
Cellular Processes	Cell growth and death	04115	p53 signaling pathway
Metabolism	Metabolism of cofactors and vitamins	00770	Pantothenate and CoA biosynthesis
Metabolism	Carbohydrate metabolism	00040	Pentose and glucuronate interconversions
Metabolism	Carbohydrate metabolism	00030	Pentose phosphate pathway
Cellular Processes	Transport and catabolism	04146	Peroxisome
Metabolism	Amino acid metabolism	00360	Phenylalanine metabolism
Environmental Information Processing	Signal transduction	04070	Phosphatidylinositol signaling system
Metabolism	Metabolism of cofactors and vitamins	00860	Porphyrin and chlorophyll metabolism
Organismal Systems	Endocrine system	03320	PPAR signaling pathway
Metabolism	Lipid metabolism	00120	Primary bile acid biosynthesis
Organismal Systems	Endocrine system	04914	Progesterone-mediated oocyte maturation
Metabolism	Carbohydrate metabolism	00640	Propanoate metabolism
Genetic Information Processing	Folding, sorting and degradation	03050	Proteasome
Genetic Information Processing	Folding, sorting and degradation	03060	Protein export
Organismal Systems	Excretory system	04964	Proximal tubule bicarbonate reclamation
Metabolism	Nucleotide metabolism	00230	Purine metabolism
Metabolism	Nucleotide metabolism	00240	Pyrimidine metabolism
Metabolism	Carbohydrate metabolism	00620	Pyruvate metabolism
Cellular Processes	Cell motility	04810	Regulation of actin cytoskeleton
Organismal Systems	Endocrine system	04614	Renin-angiotensin system
Metabolism	Metabolism of cofactors and vitamins	00830	Retinol metabolism
Metabolism	Metabolism of cofactors and vitamins	00740	Riboflavin metabolism
Genetic Information Processing	Translation	03010	Ribosome
Organismal Systems	Immune system	04622	RIG-I-like receptor signaling pathway
Genetic Information Processing	Folding, sorting and degradation	03018	RNA degradation
Genetic Information Processing	Transcription	03020	RNA polymerase
Metabolism	Metabolism of other amino acids	00450	Selenocompound metabolism
Genetic Information Processing	Folding, sorting and degradation	04130	SNARE interactions in vesicular transport
Metabolism	Lipid metabolism	00600	Sphingolipid metabolism
Genetic Information Processing	Transcription	03040	Spliceosome
Metabolism	Carbohydrate metabolism	00500	Starch and sucrose metabolism
Metabolism	Lipid metabolism	00100	Steroid biosynthesis
Metabolism	Lipid metabolism	00140	Steroid hormone biosynthesis
Metabolism	Energy metabolism	00920	Sulfur metabolism
Organismal Systems	Immune system	04660	T cell receptor signaling pathway
Organismal Systems	Sensory system	04742	Taste transduction
Metabolism	Metabolism of other amino acids	00430	Taurine and hypotaurine metabolism
Metabolism	Metabolism of terpenoids and polyketides	00900	Terpenoid backbone biosynthesis
Environmental Information Processing	Signal transduction	04350	TGF-beta signaling pathway
Cellular Processes	Cellular community - eukaryotes	04530	Tight junction
Organismal Systems	Immune system	04620	Toll-like receptor signaling pathway
Metabolism	Amino acid metabolism	00380	Tryptophan metabolism
Metabolism	Amino acid metabolism	00350	Tyrosine metabolism
Genetic Information Processing	Folding, sorting and degradation	04120	Ubiquitin mediated proteolysis
Metabolism	Amino acid metabolism	00290	Valine, leucine and isoleucine biosynthesis
Metabolism	Amino acid metabolism	00280	Valine, leucine and isoleucine degradation
Organismal Systems	Circulatory system	04270	Vascular smooth muscle contraction
Organismal Systems	Excretory system	04962	Vasopressin-regulated water reabsorption
Environmental Information Processing	Signal transduction	04370	VEGF signaling pathway
Environmental Information Processing	Signal transduction	04310	Wnt signaling pathway
