## Supplementary material for "A Multimodal Atlas of Tumor Metabolism Reveals the Architecture of Gene-Metabolite Co-regulation": Table S6

### Sheet: Sheet1
Oligonucleotides used in CRISPR KO cell experiment
Primer Name	Sequence
human NonTargeting_1_Top	CACCGAAAAAGCTTCCGCCTGATGG
human NonTargeting_1_Bottom	AAACCCATCAGGCGGAAGCTTTTTC
human NonTargeting_2_Top	CACCGAAAACAGGACGATGTGCGGC
human NonTargeting_2_Bottom	AAACGCCGCACATCGTCCTGTTTTC
hIDO1_1_Top	CACCGACCAGACCGTCTGATAGCTG
hIDO1_1_Bottom	AAACCAGCTATCAGACGGTCTGGTC
hIDO1_2_Top	CACCGAGAACGGGACACTTTGCTAA
hIDO1_2_Bottom	AAACTTAGCAAAGTGTCCCGTTCTC
hIDO1_3_Top	CACCGATCCCAGAACTAGACGTGCA
hIDO1_3_Bottom	AAACTGCACGTCTAGTTCTGGGATC
hIDO1_4_Top	CACCGGATACTTACTCATAAGTCAG
hIDO1_4_Bottom	AAACCTGACTTATGAGTAAGTATCC
hGDA_1_Top	CACCGAATCGATCAAGGAAACTGAG
hGDA_1_Bottom	AAACCTCAGTTTCCTTGATCGATTC
hGDA_2_Top	CACCGATGTGTGTATCAACCAGCCC
hGDA_2_Bottom	AAACGGGCTGGTTGATACACACATC
hGDA_3_Top	CACCGCAAGATACTTACGACAACTC
hGDA_3_Bottom	AAACGAGTTGTCGTAAGTATCTTGC
hGDA_4_Top	CACCGCTGAACGTATTCCATGAACG
hGDA_4_Bottom	AAACCGTTCATGGAATACGTTCAGC
hCDA_1_Top	CACCGAATCATCTTGCATGTCACTG
hCDA_1_Bottom	AAACCAGTGACATGCAAGATGATTC
hCDA_2_Top	CACCGCCACAGGAAAGTGACTGTAG
hCDA_2_Bottom	AAACCTACAGTCACTTTCCTGTGGC
hCDA_3_Top	CACCGGAAAATGCCTGCTACCCGCT
hCDA_3_Bottom	AAACAGCGGGTAGCAGGCATTTTCC
hCDA_4_Top	CACCGTGAACGGACCGCTATCCAGA
hCDA_4_Bottom	AAACTCTGGATAGCGGTCCGTTCAC
hGGT1_1_Top	CACCGAGCAGTGCTCGAAGATTGGG
hGGT1_1_Bottom	AAACCCCAATCTTCGAGCACTGCTC
hGGT1_2_Top	CACCGCCTCACGGCCCAGATTGTGA
hGGT1_2_Bottom	AAACTCACAATCTGGGCCGTGAGGC
hGGT1_3_Top	CACCGCTGGGCAGCGAAGAACTCGG
hGGT1_3_Bottom	AAACCCGAGTTCTTCGCTGCCCAGC
hGGT1_4_Top	CACCGTGAGGTCATCAACGCCCGCG
hGGT1_4_Bottom	AAACCGCGGGCGTTGATGACCTCAC
